# Co-occurring Mutations in Different Genes Can Fuel Oncogenic Signaling and Serve as Metastatic Tumor Markers

**DOI:** 10.1101/2024.05.01.592039

**Authors:** Bengi Ruken Yavuz, Ugur Sahin, Hyunbum Jang, Ruth Nussinov, Nurcan Tuncbag

**Affiliations:** Cancer Innovation Laboratory, National Cancer Institute, Frederick, MD, 21702, USA; Department of Molecular Biology and Genetics, Koç University, Istanbul, Turkey; Computational Structural Biology Section, Frederick National Laboratory for Cancer Research, National Cancer Institute at Frederick, Frederick, MD 21702, USA; Department of Human Molecular Genetics and Biochemistry, Sackler School of Medicine, Tel Aviv University, Tel Aviv 69978, Israel; Department of Chemical and Biological Engineering, College of Engineering, Koç University, Istanbul, Turkey; School of Medicine, Koç University, Istanbul, Turkey; Koc University Research Center for Translational Medicine (KUTTAM), Istanbul, 34450 Turkey

**Keywords:** oncogene induced senescence (OIS), mutation doublets, molecular signatures of cancer, cancer genome analysis, cancer type specific subnetworks, metastatic markers

## Abstract

Interrogation of big genomic data and integration with large-scale protein-protein interaction networks and pathways, can provide deep patterns that are rare– yet can prompt dramatic phenotypic alterations and serve as clinical signatures. Mapping cancer-specific co-occurring mutation-pair signatures, in primary and metastatic tumors, is indispensable in precision oncology. The additivity of co-occurring driver mutations in different genes (*in trans*) can lead to powerful proliferation signals. Co-occurring rare *in trans* combinations can serve as metastasis markers; excluded combinations may indicate candidates for oncogene-induced senescence (OIS), a tumor-suppressive mechanism. Our statistical framework of the pan-cancer mutation profiles of ∼60,000 tumor sequences from the TCGA and AACR GENIE databases, identified 3424 statistically significant different double mutations in non-redundant pathways, that is, have different downstream targets that may promote specific cancers through single or multiple pathways. Our analysis indicates that they are mostly in primary tumors. We list actionable *in trans* mutations for 2385 metastatic tumors and provide co-occurrence trees of metastatic breast-cancer markers. This innovative work clarifies the mechanistic conceptual basis and establishes the first of its kind tool for identifying and predicting metastasis. Crucially, when coupled with their proliferative functions and pathways, and linked with drugs, it could provide an invaluable metastasis-targeting resource.
