## Supplementary Table 2 for "Co-occurring Mutations in Different Genes Can Fuel Oncogenic Signaling and Serve as Metastatic Tumor Markers"

### Sheet: BreastMetasttaic_Table_MainText
Mut1	Mut2	SignificantDoublet	PanCancerMutant	BreastMutant	PrimaryMutant	MetastaticMutant	Metastatic/Breast(%)
ESR1_D538	PIK3CA_H1047	Yes	15	15	0	15	100
ESR1_D538	PIK3CA_H1047	Yes	15	15	0	15	100
ESR1_Y537	PIK3CA_H1047	Yes	13	13	1	12	92.3077
ESR1_Y537	PIK3CA_H1047	Yes	13	13	1	12	92.3077
ESR1_Y537	PIK3CA_E545	Yes	12	11	0	11	100
ESR1_Y537	PIK3CA_E545	Yes	12	11	0	11	100
PIK3CA_H1047	TP53_R273	Yes	45	18	8	9	50
ESR1_D538	GATA3_P408	Yes	6	6	0	6	100
ESR1_D538	GATA3_P408	Yes	6	6	0	6	100
GATA3_M293	PIK3CA_E545	Yes	10	10	4	6	60
KRAS_G12	PIK3CA_H1047	Yes	118	13	6	6	46.1538
PIK3CA_H1047	TP53_R175	Yes	28	14	8	6	42.8571
PIK3CA_H1047	TP53_R248	Yes	39	16	10	6	37.5
PIK3CA_H1047	SF3B1_K700	Yes	24	24	18	6	25
ESR1_L536	PIK3CA_E545	Yes	5	5	0	5	100
ESR1_Y537	PIK3CA_E542	Yes	7	6	1	5	83.3333
ESR1_Y537	PIK3CA_E542	Yes	7	6	1	5	83.3333
ESR1_E380	PIK3CA_E545	Yes	7	7	2	5	71.4286
CDH1_Q23	PIK3CA_H1047	Yes	11	11	6	5	45.4545
PIK3CA_H1047	TP53_R280	Yes	16	13	8	5	38.4615
PIK3CA_E545	SF3B1_K700	Yes	19	18	13	5	27.7778
ESR1_Y537	PIK3CA_N345	Yes	5	4	0	4	100
ESR1_L536	PIK3CA_H1047	Yes	5	4	0	4	100
AKT1_E17	ESR1_D538	Yes	6	4	0	4	100
ESR1_Y537	PIK3CA_N345	Yes	5	4	0	4	100
AKT1_E17	ESR1_Y537	Yes	7	5	1	4	80
PIK3CA_E542	TP53_R248	No	24	4	1	3	75
GATA3_P408	PIK3CA_E545	Yes	5	5	1	4	80
ESR1_D538	PIK3CA_E545	Yes	7	5	1	4	80
PIK3CA_E545	TP53_R248	Yes	52	13	9	4	30.7692
PIK3CA_E545	TP53_R213	No	15	6	2	4	66.6667
NUP93_E14	PIK3CA_E545	Yes	4	3	0	3	100
ESR1_E380	PIK3CA_H1047	Yes	3	3	0	3	100
IKZF1_E387	PIK3CA_E545	Yes	4	3	0	3	100
ESR1_D538	PIK3CA_E542	Yes	4	3	0	3	100
FGFR4_N535	PIK3CA_E545	Yes	5	3	0	3	100
PIK3CA_H1047	TP53_C238	No	8	6	3	3	50
FGFR1_N546	PIK3CA_H1047	Yes	5	3	0	3	100
AKT1_E17	GATA3_P408	Yes	3	3	0	3	100
AKT1_E17	TP53_S241	Yes	5	4	1	3	75
PIK3CA_E545	TP53_R175	No	34	11	6	5	45.4545
GATA3_D335	PIK3CA_E545	Yes	4	4	1	3	75
MAP3K1_S939	PIK3CA_H1047	Yes	6	4	1	3	75
PIK3CA_H1047	TP53_R282	Yes	16	5	2	3	60
PIK3CA_H1047	TP53_R213	No	17	8	5	3	37.5
ERBB2_L755	PIK3CA_E542	Yes	5	5	2	3	60
CDH1_Q23	PIK3CA_E545	Yes	6	5	2	3	60
CDH1_Q23	PIK3CA_E542	Yes	6	6	3	3	50
ERBB2_L755	PIK3CA_H1047	Yes	8	7	4	3	42.8571
ERBB2_V777	PIK3CA_H1047	Yes	8	8	3	3	37.5
PIK3CA_H1047	TP53_E285	Yes	13	10	6	3	30
